# The landscape of genomic structural variation in Indigenous Australians

**DOI:** 10.1101/2023.10.17.562810

**Authors:** Andre L.M. Reis, Melissa Rapadas, Jillian M. Hammond, Hasindu Gamaarachchi, Igor Stevanovski, Meutia Ayuputeri Kumaheri, Sanjog R. Chintalaphani, Duminda S.B. Dissanayake, Owen M. Siggs, Alex W. Hewitt, Bastien Llamas, Alex Brown, Gareth Baynam, Graham J. Mann, Azure Hermes, The National Centre for Indigenous Genomics, Hardip R. Patel, Ira W. Deveson

## Abstract

Indigenous Australians harbour rich and unique genomic diversity. However, Aboriginal and Torres Strait Islander ancestries are historically under-represented in genomics research and almost completely missing from reference databases. Addressing this representation gap is critical, both to advance our understanding of global human genomic diversity and as a prerequisite for ensuring equitable outcomes in genomic medicine. Here, we apply population-scale whole genome long-read sequencing to profile genomic structural variation across four remote Indigenous communities. We uncover an abundance of large indels (20-49bp; *n*=136,797) and structural variants (SVs; ≥50bp; *n*=159,912), the majority of which are composed of tandem repeat or interspersed mobile element sequences (90%) and have not been previously annotated (73%). A large fraction of SVs appear to be exclusive to Indigenous Australians (>30%) and the majority of these are found in only a single community, underscoring the need for broad and deep sampling to achieve a comprehensive catalogue of genomic structural variation across the Australian continent. Finally, we explore short-tandem repeats (STRs) throughout the genome to characterise allelic diversity at 50 known disease loci, uncover hundreds of novel repeat expansion sites within protein-coding genes, and identify unique patterns of diversity and constraint among STR sequences. Our study sheds new light on the dimensions, diversity and evolutionary trajectories of genomic structural variation within and beyond Australia.
