## Supplementary Table 1 for "The landscape of genomic structural variation in Indigenous Australians"

### Sheet: summary_table
Index	Total_Reads	Mapped_Reads	Percent_Mapped_Reads	Unmapped_Reads	MAPQ0_Reads	Max_Read_Length	Community	Avg_Coverage	ReadLengthN50
1	29417543	28273768	96.11	1143775	667538	311250	NCIGP1	16.5007	4682.16
2	32739151	30498203	93.16	2240948	721634	158206	NCIGP1	19.3877	6735.91
3	29114782	24127320	82.87	4987462	647709	743874	NCIGP1	26.4805	9779.64
4	70322737	67814257	96.43	2508480	1629799	314349	NCIGP1	28.4121	4306.38
5	63289243	60360354	95.37	2928889	1577139	616746	NCIGP1	27.7608	2741.08
6	19533676	19495653	99.81	38023	203434	765135	NCIGP1	30.9447	5289.39
7	22768868	22652149	99.49	116719	391648	516444	NCIGP1	31.6013	5536.11
8	12250594	12210113	99.67	40481	141231	616882	NCIGP1	26.7067	9450.41
9	10139184	10115891	99.77	23293	106441	505627	NCIGP1	24.6729	10491.1
10	26169928	25088995	95.87	1080933	535646	402425	NCIGP1	26.5909	7115
11	20331513	20215210	99.43	116303	312465	487737	NCIGP1	28.1682	5797.03
12	39450698	38486336	97.56	964362	813603	702441	NCIGP1	38.4802	4415.31
13	11335740	11300683	99.69	35057	121338	564497	NCIGP1	27.6079	10532.7
14	15887636	15847962	99.75	39674	183595	766885	NCIGP1	32.58	8515.92
15	18485397	18410659	99.6	74738	246391	458638	NCIGP1	31.1479	7074.84
16	18157127	18087265	99.62	69862	247158	347629	NCIGP1	29.1751	6687.89
17	23923495	23848974	99.69	74521	321000	823347	NCIGP1	35.8399	5106.17
18	14367808	12980324	90.34	1387484	227758	226646	NCIGP1	23.9459	11221.5
19	19305179	17771682	92.06	1533497	369914	342393	NCIGP1	26.5555	11801.4
20	22668221	22618369	99.78	49852	244765	807216	NCIGP1	38.6989	5940.35
21	20163001	20122530	99.8	40471	226590	783873	NCIGP1	36.2639	6426.22
22	18228855	18143437	99.53	85418	248950	535587	NCIGP1	33.1182	7117.1
23	13577024	13549905	99.8	27119	136253	655276	NCIGP1	33.0068	10163.9
24	54110707	47885282	88.5	6225425	1189433	390467	NCIGP1	33.7788	6170.29
25	11644176	11616579	99.76	27597	122876	595618	NCIGP1	29.6724	11089.5
26	12435215	12405071	99.76	30144	134077	827014	NCIGP1	28.8255	10598.1
27	16423120	16396585	99.84	26535	158809	744345	NCIGP1	36.9704	8616.93
28	53173991	51688575	97.21	1485416	1228039	584311	NCIGP1	35.0744	5086.51
29	21248153	21204098	99.79	44055	257370	586176	NCIGP1	37.1187	6017.26
30	29293037	29163493	99.56	129544	384825	660274	NCIGP1	40.1839	4628.61
31	18394907	18350404	99.76	44503	236380	628299	NCIGP1	36.2936	7802.62
32	23919161	23838894	99.66	80267	344408	529731	NCIGP1	36.3236	5361.41
33	18642540	18564515	99.58	78025	228290	613440	NCIGP1	34.0509	8450.67
34	11822597	11799776	99.81	22821	100917	656154	NCIGP1	31.994	12916.7
35	22354752	22251071	99.54	103681	267381	694599	NCIGP1	36.2492	6628.03
36	13263654	13239392	99.82	24262	135084	403308	NCIGP1	35.286	11717.1
37	12556017	12523990	99.74	32027	132102	471939	NCIGP1	29.5944	10010.2
38	11710574	11683780	99.77	26794	124408	636995	NCIGP1	28.8166	10542
39	19442415	19376756	99.66	65659	232213	606416	NCIGP1	33.7348	6697.31
40	33346593	31977803	95.9	1368790	632687	469207	NCIGP1	30.4286	8017.09
41	14993202	14960585	99.78	32617	152000	722069	NCIGP1	38.3256	12062.3
42	12892859	12189073	94.54	703786	223342	529923	NCIGP2	15.6019	6916.06
43	11994985	9588483	79.94	2406502	149603	487560	NCIGP2	19.7828	10738.5
44	10946151	10232177	93.48	713974	147545	423835	NCIGP2	20.8002	11089.4
45	15181617	14026528	92.39	1155089	240495	718510	NCIGP2	25.3958	9633.52
46	43536236	41745760	95.89	1790476	993017	425645	NCIGP2	30.1017	4342.34
47	21273329	20842168	97.97	431161	320993	533941	NCIGP2	28.1174	5913.51
48	27115177	20117532	74.19	6997645	346054	517656	NCIGP2	27.5174	7262.61
49	60356159	57478993	95.23	2877166	1454879	232959	NCIGP2	28.2361	3600.39
50	57766834	54938016	95.1	2828818	1351990	220529	NCIGP2	26.8096	4158.12
51	59250564	53532307	90.35	5718257	1434223	367552	NCIGP2	28.3987	3322.89
52	43795040	40313063	92.05	3481977	1028716	295699	NCIGP2	28.8705	6476.25
53	15399742	13962439	90.67	1437303	263414	610756	NCIGP2	27.5361	12675.4
54	57821456	56408547	97.56	1412909	1189185	276929	NCIGP2	32.5426	2880.22
55	19086210	18054907	94.6	1031303	258935	831809	NCIGP2	31.7339	8638.59
56	9951508	9346207	93.92	605301	101128	399059	NCIGP2	27.1176	13938.2
57	48427465	46362464	95.74	2065001	1069424	287679	NCIGP2	29.1486	5600.94
58	29226554	28463591	97.39	762963	488018	644561	NCIGP2	38.6027	6445.3
59	9874328	9565059	96.87	309269	101822	461518	NCIGP2	26.4203	13493.9
60	23619005	22328577	94.54	1290428	352132	584907	NCIGP2	37.4808	8184.76
61	17784224	16749735	94.18	1034489	213980	773188	NCIGP2	35.4638	9777.6
62	22243765	20896613	93.94	1347152	520912	268467	NCIGP2	28.2899	11299.5
63	39608162	38004739	95.95	1603423	780390	434058	NCIGP2	32.0952	6256.23
64	18594781	18011527	96.86	583254	276052	464253	NCIGP2	28.3904	11110.1
65	31346944	30749903	98.1	597041	596238	257636	NCIGP2	33.7123	8248.02
66	21239231	19999257	94.16	1239974	338589	521066	NCIGP2	33.5838	11120
67	34023963	32457878	95.4	1566085	535775	208313	NCIGP2	36.2584	8191.17
68	35731788	35064851	98.13	666937	577410	276797	NCIGP2	37.3993	6915.39
69	29014920	27392052	94.41	1622868	472378	300552	NCIGP2	38.9406	9402.8
70	38104078	36998263	97.1	1105815	715163	177346	NCIGP2	42.1961	9763.03
71	41382938	38179264	92.26	3203674	779747	515981	NCIGP2	45.6517	10329.1
72	26045821	24685393	94.78	1360428	343190	186507	NCIGP2	48.4619	12450.4
73	20267249	18893538	93.22	1373711	274336	807684	NCIGP2	36.1442	9665.85
74	51363699	39050441	76.03	12313258	1012395	267373	NCIGP3	22.5031	3291.9
75	25418374	23770801	93.52	1647573	523662	810277	NCIGP3	27.1463	5011.21
76	17089826	16472938	96.39	616888	324335	174961	NCIGP3	20.7736	9659.97
77	55746270	53893046	96.68	1853224	1270166	235432	NCIGP3	29.5441	3633.2
78	26857383	25695029	95.67	1162354	530535	271582	NCIGP3	26.465	9608.28
79	55140936	49503459	89.78	5637477	1298492	324238	NCIGP3	36.4835	6355.46
80	48818129	47231853	96.75	1586276	1044343	327769	NCIGP3	35.2849	5126.06
81	27910975	26256066	94.07	1654909	461017	274931	NCIGP3	49.2474	12511.4
82	16936399	16125320	95.21	811079	265512	255168	NCIGP3	35.5742	12574.4
83	17352640	11351452	65.42	6001188	218522	586619	NCIGP4	31.8797	11763.8
84	49081400	43693069	89.02	5388331	1077763	631460	NCIGP4	32.4745	5145.09
85	9706541	9378801	96.62	327740	147351	300233	NCIGP4	20.1842	14143.5
86	22339206	21420218	95.89	918988	306398	697927	NCIGP4	30.4779	6730.53
87	23595275	20101111	85.19	3494164	358658	847488	NCIGP4	38.4301	8844.62
88	19018004	18695795	98.31	322209	216713	788618	NCIGP4	32.0849	6705.22
89	22171128	19295507	87.03	2875621	270479	585381	NCIGP4	35.8524	8673.43
90	14479342	14032490	96.91	446852	247731	459916	NCIGP4	23.9243	11092.7
91	18886749	18196885	96.35	689864	386514	189258	NCIGP4	22.427	12449.8
92	16938593	16254403	95.96	684190	219793	1205476	NCIGP4	29.4994	9292.37
93	9944359	9682586	97.37	261773	94805	1441861	NCIGP4	25.85	12586.8
94	16535505	16085561	97.28	449944	220356	899794	NCIGP4	29.4195	8621.83
95	14587410	13772405	94.41	815005	161576	863259	NCIGP4	29.3194	9784.68
96	22059708	20622651	93.49	1437057	308491	663498	NCIGP4	34.9888	6905.64
97	21436658	19270752	89.9	2165906	339174	972813	NCIGP4	35.1517	8969.78
98	19761750	19333002	97.83	428748	226108	614504	NCIGP4	32.7449	7644.45
99	20224767	17496243	86.51	2728524	255714	703699	NCIGP4	37.0964	9067.73
100	12123862	10269356	84.7	1854506	104936	423566	NCIGP4	32.8535	12312.3
101	41227427	39598551	96.05	1628876	864284	292830	NCIGP4	29.4904	7495.12
102	19310355	18168192	94.09	1142163	288724	944575	NCIGP4	29.7886	9582.36
103	17728687	17095480	96.43	633207	254531	525896	NCIGP4	33.3011	11507.7
104	29082513	27640698	95.04	1441815	578880	306377	NCIGP4	34.3704	10128.6
105	20916120	19968315	95.47	947805	249491	843772	NCIGP4	38.2946	9161.99
106	21337300	20866890	97.8	470410	289420	1340407	NCIGP4	37.2133	10396.4
107	24992556	20127467	80.53	4865089	380247	509968	NCIGP4	36.6731	9148.46
108	30420315	29504792	96.99	915523	723347	155937	NCIGP4	30.0256	10923.6
109	41759861	38510258	92.22	3249603	886759	334473	NCIGP4	35.8413	8435.54
110	20959463	20508164	97.85	451299	274783	911104	NCIGP4	38.5976	9984.27
111	20999497	20681250	98.48	318247	269676	674682	NCIGP4	37.166	10127.5
112	18327509	18014254	98.29	313255	220252	611208	NCIGP4	39.0573	9844.07
113	38845832	35363834	91.04	3481998	835960	362820	NCIGP4	39.251	10284.3
114	27192938	26011881	95.66	1181057	467037	754580	NCIGP4	37.7841	10745.4
115	19732516	18372249	93.11	1360267	276938	793644	NCIGP4	36.9214	10974.3
116	16100412	15011280	93.24	1089132	185911	1010531	NCIGP4	39.2882	12913.8
117	19742652	18837993	95.42	904659	278095	448323	NCIGP4	39.095	11525.3
118	22036204	20648113	93.7	1388091	299503	536561	NCIGP4	36.2576	8860.79
119	25420948	23727560	93.34	1693388	367296	194860	NCIGP4	44.3386	12176.9
120	28295648	26480778	93.59	1814870	511372	194935	NCIGP4	48.9213	11611.6
121	19074068	17752362	93.07	1321706	252694	445989	NCIGP4	35.899	10913.6
122	16967621	16794145	98.98	173476	341747	263147	non-NCIG	18.6037	8878.18
123	12006275	11950755	99.54	55520	158416	192919	non-NCIG	22.3154	8852.1
124	30037028	29657530	98.74	379498	679695	234832	non-NCIG	21.8661	4837.35
125	26911506	26631165	98.96	280341	524924	121915	non-NCIG	21.7307	6191.37
126	14284229	14149194	99.05	135035	254399	501938	non-NCIG	21.0927	13987.2
127	11256440	11214850	99.63	41590	153287	124919	non-NCIG	24.7202	10389.3
128	13979383	13937483	99.7	41900	175703	148670	non-NCIG	27.4761	8426.87
129	17744843	17602291	99.2	142552	380243	360966	non-NCIG	25.2733	9701.46
130	9149313	9110081	99.57	39232	103935	446055	non-NCIG	23.4035	12007.7
131	8268021	8246065	99.73	21956	82020	690023	non-NCIG	27.353	13293.5
132	11396757	11370386	99.77	26371	114703	313119	non-NCIG	31.6686	11686.4
133	8203906	8162089	99.49	41817	74688	368116	non-NCIG	28.3266	16841.6
134	18312256	18222259	99.51	89997	235644	211210	non-NCIG	33.7528	9376.99
135	17304507	17259737	99.74	44770	206417	466258	non-NCIG	37.0842	9234.85
136	13308482	13221923	99.35	86559	199718	273473	non-NCIG	29.1798	12476.5
137	17149725	17109344	99.76	40381	181092	380472	non-NCIG	38.6105	9518.91
138	23713557	23630574	99.65	82983	304186	526235	non-NCIG	42.2495	8998.57
139	18442768	18397385	99.75	45383	205188	433377	non-NCIG	43.6208	10871.8
140	20595650	20532412	99.69	63238	227741	610273	non-NCIG	41.6978	9363.23
141	21857892	21806493	99.76	51399	272012	790153	non-NCIG	44.8354	8521.01
